# An Extensible Vector Toolkit and Parts Library for Advanced Engineering of Plant Genomes

**DOI:** 10.1101/2022.10.15.511792

**Authors:** James C. Chamness, Jitesh Kumar, Anna J. Cruz, Elissa Rhuby, Mason J. Holum, Jon P. Cody, Redeat Tibebu, Maria Elena Gamo, Colby G. Starker, Feng Zhang, Daniel F. Voytas

## Abstract

Plant biotechnology is rife with new advances in transformation and genome engineering techniques. A common requirement for delivery and coordinated expression in plant cells, however, places the design and assembly of transformation constructs at a crucial juncture as desired reagent suites grow more complex. Modular cloning principles have simplified some aspects of vector design, yet many important components remain unavailable or poorly adapted for rapid implementation in biotechnology research. Here, we describe a universal Golden Gate cloning toolkit for vector construction. The toolkit chassis is compatible with the widely accepted Phytobrick standard for genetic parts, and supports assembly of arbitrarily complex T-DNAs through improved capacity, positional flexibility, and extensibility in comparison to extant kits. We also provision a substantial library of newly adapted Phytobricks, including regulatory elements for monocot and dicot gene expression, and coding sequences for genes of interest such as reporters, developmental regulators, and site-specific recombinases. Finally, we use a series of dual luciferase assays to measure contributions to expression from promoters, terminators, and from cross-cassette interactions attributable to enhancer elements in certain promoters. Taken together, these publicly available cloning resources can greatly accelerate the testing and deployment of new tools for plant engineering.
