## Supplementary Table 1 for "An Extensible Vector Toolkit and Parts Library for Advanced Engineering of Plant Genomes"

### Sheet: JMC Toolkit
Group	Plasmid Name	Markers	Function	Vector Length
L2 destination vectors with CcdB selection	pMIN-0	Kan/Cam/CcdB	Level 2 destination vector: minimal (non-T-DNA) backbone	3167
	pMIN-VS1	Kan/Cam/CcdB	Level 2 destination vector: pMIN-VS1 backbone	5994
	pMIN-Ri	Kan/Cam/CcdB	Level 2 destination vector: pMIN-Ri backbone	7508
L1 modules: MoClo destination vectors with CcdB selection	pJMC-1T	Carb/Cam/CcdB	Level 1 Module 1T destination vector	3471
	pJMC-1	Carb/Cam/CcdB	Level 1 Module 1 destination vector	3471
	pJMC-2T	Carb/Cam/CcdB	Level 1 Module 2T destination vector	3471
	pJMC-2	Carb/Cam/CcdB	Level 1 Module 2 destination vector	3471
	pJMC-3T	Carb/Cam/CcdB	Level 1 Module 3T destination vector	3471
	pJMC-3	Carb/Cam/CcdB	Level 1 Module 3 destination vector	3471
	pJMC-4T	Carb/Cam/CcdB	Level 1 Module 4T destination vector	3471
	pJMC-4	Carb/Cam/CcdB	Level 1 Module 4 destination vector	3471
	pJMC-5T	Carb/Cam/CcdB	Level 1 Module 5T destination vector	3487
	pJMC-5	Carb/Cam/CcdB	Level 1 Module 5 destination vector	3471
	pJMC-6T	Carb/Cam/CcdB	Level 1 Module 6T destination vector	3471
	pJMC-6	Carb/Cam/CcdB	Level 1 Module 6 destination vector	3471
	pJMC-7T	Carb/Cam/CcdB	Level 1 Module 7T destination vector	3471
L1 modules: MoClo reverse orientation destination vectors with CcdB selection	pJMC-1T-Reverse	Carb/Cam/CcdB	Level 1 Module 1T destination vector (reverse orientation MoClo insert)	3471
	pJMC-1-Reverse	Carb/Cam/CcdB	Level 1 Module 1 destination vector (reverse orientation MoClo insert)	3471
	pJMC-2T-Reverse	Carb/Cam/CcdB	Level 1 Module 2T destination vector (reverse orientation MoClo insert)	3471
	pJMC-2-Reverse	Carb/Cam/CcdB	Level 1 Module 2 destination vector (reverse orientation MoClo insert)	3471
	pJMC-3T-Reverse	Carb/Cam/CcdB	Level 1 Module 3T destination vector (reverse orientation MoClo insert)	3471
	pJMC-3-Reverse	Carb/Cam/CcdB	Level 1 Module 3 destination vector (reverse orientation MoClo insert)	3471
	pJMC-4T-Reverse	Carb/Cam/CcdB	Level 1 Module 4T destination vector (reverse orientation MoClo insert)	3471
	pJMC-4-Reverse	Carb/Cam/CcdB	Level 1 Module 4 destination vector (reverse orientation MoClo insert)	3471
	pJMC-5T-Reverse	Carb/Cam/CcdB	Level 1 Module 5T destination vector (reverse orientation MoClo insert)	3471
	pJMC-5-Reverse	Carb/Cam/CcdB	Level 1 Module 5 destination vector (reverse orientation MoClo insert)	3471
	pJMC-6T-Reverse	Carb/Cam/CcdB	Level 1 Module 6T destination vector (reverse orientation MoClo insert)	3471
	pJMC-6-Reverse	Carb/Cam/CcdB	Level 1 Module 6 destination vector (reverse orientation MoClo insert)	3471
	pJMC-7T-Reverse	Carb/Cam/CcdB	Level 1 Module 7T destination vector (reverse orientation MoClo insert)	3471
L0 destination vectors with CcdB selection	pMC-1-ccdB-6	Spec/Ccdb	Level 0 J1-J6 destination vector, BbsI entry & CcdB selection	2892
	pMC-6-ccdB-9	Spec/Ccdb	Level 0 J6-J9 destination vector, BbsI entry & CcdB selection	2892
	pMC-9-ccdB-11	Spec/Ccdb	Level 0 J9-J11 destination vector, BbsI entry & CcdB selection	2892
	pMC-1-ccdB-4	Spec/Ccdb	Level 0 J1-J4 destination vector, BbsI entry & CcdB selection	2892
	pMC-1-ccdB-11	Spec/Ccdb	Level 0 J1-J11 destination vector, BbsI entry & CcdB selection	2892
L1 expansion destination modules with BsaI	pJMC-1-BsaI	Carb	Level 1 module 1 with BsaI expansion point	2049
	pJMC-2T-BsaI	Carb	Level 1 module 2T with BsaI expansion point	2049
	pJMC-2-BsaI	Carb	Level 1 module 2 with BsaI expansion point	2053
	pJMC-3T-BsaI	Carb	Level 1 module 3T with BsaI expansion point	2049
	pJMC-3-BsaI	Carb	Level 1 module 3 with BsaI expansion point	2053
	pJMC-4T-BsaI	Carb	Level 1 module 4T with BsaI expansion point	2049
	pJMC-4-BsaI	Carb	Level 1 module 4 with BsaI expansion point	2053
	pJMC-5T-BsaI	Carb	Level 1 module 5T with BsaI expansion point	2065
	pJMC-5-BsaI	Carb	Level 1 module 5 with BsaI expansion point	2053
	pJMC-6T-BsaI	Carb	Level 1 module 6T with BsaI expansion point	2049
	pJMC-6-BsaI	Carb	Level 1 module 6 with BsaI expansion point	2053
	pJMC-7T-BsaI	Carb	Level 1 module 7T with BsaI expansion point	2049
L1 expansion destination modules with Esp3I	pJMC-1-Esp3I	Carb	Level 1 module 1 with Esp3I expansion point	2049
	pJMC-2T-Esp3I	Carb	Level 1 module 2T with Esp3I expansion point	2049
	pJMC-2-Esp3I	Carb	Level 1 module 2 with Esp3I expansion point	2053
	pJMC-3T-Esp3I	Carb	Level 1 module 3T with Esp3I expansion point	2049
	pJMC-3-Esp3I	Carb	Level 1 module 3 with Esp3I expansion point	2053
	pJMC-4T-Esp3I	Carb	Level 1 module 4T with Esp3I expansion point	2049
	pJMC-4-Esp3I	Carb	Level 1 module 4 with Esp3I expansion point	2053
	pJMC-5T-Esp3I	Carb	Level 1 module 5T with Esp3I expansion point	2065
	pJMC-5-Esp3I	Carb	Level 1 module 5 with Esp3I expansion point	2053
	pJMC-6T-Esp3I	Carb	Level 1 module 6T with Esp3I expansion point	2049
	pJMC-6-Esp3I	Carb	Level 1 module 6 with Esp3I expansion point	2053
	pJMC-7T-Esp3I	Carb	Level 1 module 7T with Esp3I expansion point	2049
L1 & L2 destination donor modules	pJMC-L2-Donor-BsaI	Carb/Cam/CcdB	Donor vector to restore L2 destination via BsaI	4437
	pJMC-L2-Donor-Esp3I	Carb/Cam/CcdB	Donor vector to restore L2 destination via Esp3I	4429
	pJMC-L1-Donor-Esp3I	Carb/Cam/CcdB	Donor vector to restore L1 destination via Esp3I	4436
	pJMC-L2-Reverse-Donor-BsaI	Carb/Cam/CcdB	Donor vector to restore L2 destination via BsaI (reverse orientation)	4445
	pJMC-L2-Reverse-Donor-Esp3I	Carb/Cam/CcdB	Donor vector to restore L2 destination via Esp3I (reverse orientation)	4445
	pJMC-L1-Reverse-Donor-Esp3I	Carb/Cam/CcdB	Donor vector to restore L1 destination via Esp3I (reverse orientation)	4436
L1 empty modules: these "null" modules have a minimal sequence and can be used to complete a module circuit if there remain unfilled positions	pJMC-1-Empty	Carb	Level 1 module 1 empty
	pJMC-2T-Empty	Carb	Level 1 module 2T empty
	pJMC-2-Empty	Carb	Level 1 module 2 empty
	pJMC-3T-Empty	Carb	Level 1 module 3T empty
	pJMC-3-Empty	Carb	Level 1 module 3 empty
	pJMC-4T-Empty	Carb	Level 1 module 4T empty
	pJMC-4-Empty	Carb	Level 1 module 4 empty
	pJMC-5T-Empty	Carb	Level 1 module 5T empty
	pJMC-5-Empty	Carb	Level 1 module 5 empty
	pJMC-6T-Empty	Carb	Level 1 module 6T empty
	pJMC-6-Empty	Carb	Level 1 module 6 empty
	pJMC-7T-Empty	Carb	Level 1 module 7T empty

### Sheet: L0 parts library
Group	MC Plasmid Name	Markers	Function	Vector Length	Part Length	5' Jxn	3' Jxn	GG enzyme	Midi/Prep?	Species of origin
Insulators	pMC-1-EXOB-11	Spec	EXOB enhancer-blocking insulator	3253	1004	GGAG (J1)	CGCT (J11)	BsaI	MoClo Level 0 Reference/Midi Preps	Enterobacteria phage λ
	pMC-1-TBS-11	Spec	TBS enhancer-blocking insulator	4253	2006	GGAG (J1)	CGCT (J11)	BsaI	MoClo Level 0 Reference/Midi Preps	Petunia hybrida
	pMC-1-Ugi1-11	Spec	Ugi1 enhancer-blocking insulator (domesticated)	2702	451	GGAG (J1)	CGCT (J11)	BsaI	MoClo Level 0 Reference/Midi Preps	Utricularia gibba
	pMC-1-Ugi3-11	Spec	Ugi3 enhancer-blocking insulator (domesticated)	2870	619	GGAG (J1)	CGCT (J11)	BsaI	MoClo Level 0 Reference/Midi Preps	Utricularia gibba
	pMC-1-Ugi4-11	Spec	Ugi4 enhancer-blocking insulator (domesticated)	3039	790	GGAG (J1)	CGCT (J11)	BsaI	MoClo Level 0 Reference/Midi Preps	Utricularia gibba
	pMC-1-Hairpin_Insulator-4	Spec	Double hairpin transcriptional insulator with all-frame stops	2303	52	GGAG (J1)	TACT (J4)	BsaI	MoClo Level 0 Reference/Midi Preps	Synthetic
Promoters (J1-J4)	pMC-1-CmYLCV-4	Spec	CmYLCV promoter	2716	465	GGAG (J1)	TACT (J4)	BsaI	MoClo Level 0 Reference/Midi Preps	Cestrum yellow leaf curling virus
	pMC-1-DR5v2-4	Spec	DR5v2 promoter	2479	229	GGAG (J1)	TACT (J4)	BsaI	MoClo Level 0 Reference/Midi Preps	Synthetic
	pMC-1-OsEf1a-4	Spec	OsEf1a promoter	3721	1470	GGAG (J1)	TACT (J4)	BsaI	MoClo Level 0 Reference/Midi Preps	Oryza sativa
Promoters (J1-J6)	pMC-1-Nos-6	Spec	Nos promoter	2540	292	GGAG (J1)	AATG (J6)	BsaI	MoClo Level 0 Reference/Midi Preps	Agrobacterium tumefaciens
	pMC-1-35S_Long-6	Spec	35S promoter (1.3kb)	3590	1339	GGAG (J1)	AATG (J6)	BsaI	MoClo Level 0 Reference/Midi Preps	Cauliflower mosaic virus
	pMC-1-CmYLCV-6	Spec	CmYLCV promoter	2716	465	GGAG (J1)	AATG (J6)	BsaI	No	Cestrum yellow leaf curling virus
	pMC-1-AtUbi10-6	Spec	AtUbi10 promoter	3578	1327	GGAG (J1)	AATG (J6)	BsaI	No	Arabidopsis thaliana
	pMC-1-GmHSP17.5E-6	Spec	GmHSP17.5E promoter	2721	470	GGAG (J1)	AATG (J6)	BsaI	MoClo Level 0 Reference/Midi Preps	Glycine max
	pMC-1-NtEf1a-6	Spec	NtEf1a promoter	3364	1115	GGAG (J1)	AATG (J6)	BsaI	MoClo Level 0 Reference/Midi Preps	Nicotiana tabacum
	pMC-1-OsEf1a-6	Spec	OsEf1a promoter	3721	1470	GGAG (J1)	AATG (J6)	BsaI	MoClo Level 0 Reference/Midi Preps	Oryza sativa
	pMC-1-OsUbi-6	Spec	OsUbi promoter	3779	1530	GGAG (J1)	AATG (J6)	BsaI	MoClo Level 0 Reference/Midi Preps	Oryza sativa
	pMC-1-PvUbi1-6	Spec	PvUbi1 promoter	4234	1983	GGAG (J1)	AATG (J6)	BsaI	No	Panicum virgatum
	pMC-1-PvUbi2-6	Spec	PvUbi2 promoter	4151	1900	GGAG (J1)	AATG (J6)	BsaI	No	Panicum virgatum
	pMC-1-SlEf1a-6	Spec	SlEf1a promoter	3482	1235	GGAG (J1)	AATG (J6)	BsaI	MoClo Level 0 Reference/Midi Preps	Solanum lycopersicum
	pMC-1-SlRPS5A1-6	Spec	SlRPS5A1 promoter	3578	1328	GGAG (J1)	AATG (J6)	BsaI	MoClo Level 0 Reference/Midi Preps	Solanum lycopersicum
	pMC-1-SlUbi-6	Spec	SlUbi promoter	3489	1240	GGAG (J1)	AATG (J6)	BsaI	MoClo Level 0 Reference/Midi Preps	Solanum lycopersicum
	pMC-1-StUbi-6	Spec	StUbi promoter	3869	1711	GGAG (J1)	AATG (J6)	BsaI	No	Solanum tuberosum
	pMC-1-ZmAXIG1-6	Spec	ZmAXIG1 promoter	3344	1096	GGAG (J1)	AATG (J6)	BsaI	MoClo Level 0 Reference/Midi Preps	Zea mays
	pMC-1-ZmEf1a-6	Spec	ZmEf1a promoter	4340	2090	GGAG (J1)	AATG (J6)	BsaI	MoClo Level 0 Reference/Midi Preps	Zea mays
	pMC-1-ZmPLTP-6	Spec	ZmPLTP promoter	3307	1056	GGAG (J1)	AATG (J6)	BsaI	MoClo Level 0 Reference/Midi Preps	Zea mays
	pMC-1-ZmUbi1-6	Spec	ZmUbi1 promoter	4268	2017	GGAG (J1)	AATG (J6)	BsaI	MoClo Level 0 Reference/Midi Preps	Zea mays
Replicons	pMC-6-BeYDV-Rep-RepA-9	Spec	BeYDV Rep/RepA proteins: native ORFs	3339	1096	AATG (J6)	GCTT (J9)	BsaI	MoClo Level 0 Reference/Midi Preps	Bean Yellow Dwarf Virus
	pMC-6-WDV-Rep-RepA-9	Spec	WDV Rep/RepA proteins: native ORFs	3390	1139	AATG (J6)	GCTT (J9)	BsaI	MoClo Level 0 Reference/Midi Preps	Wheat Dwarf Virus
	pMC-1-BeYDV-LS-L-11	Spec	BeYDV LSL in c-sense with GG expansion to v-sense ORF position	3020	770	GGAG (J1)	CGCT (J11)	BsaI	Yes - unfiled?	Bean Yellow Dwarf Virus
	pMC-1-BeYDV-LRS-L-11	Spec	BeYDV LRSL in c-sense with GG expansion to v-sense ORF position	4111	1861	GGAG (J1)	CGCT (J11)	BsaI	Yes - unfiled?	Bean Yellow Dwarf Virus
	pMC-1-WDV-LS-L-11	Spec	WDV LSL in c-sense with GG expansion to v-sense ORF position	3268	1018	GGAG (J1)	CGCT (J11)	BsaI	Yes - unfiled?	Wheat Dwarf Virus
	pMC-1-WDV-LRS-L-11	Spec	WDV LRSL in c-sense with GG expansion to v-sense ORF position	4410	2160	GGAG (J1)	CGCT (J11)	BsaI	No	Wheat Dwarf Virus
Recombinases	pMC-6-Cre-9	Spec	Cre recombinase (maize optimized)	3279	1028	AATG (J6)	GCTT (J9)	BsaI	MoClo Level 0 Reference/Midi Preps	Bacteriophage P1
	pMC-6-Cre-StLS1-9	Spec	Cre recombinase with St-LS1 intron (maize optimized)	3468	1225	AATG (J6)	GCTT (J9)	BsaI		Bacteriophage P1, Solanum tuberosum
	pMC-6-Cre-GR-9	Spec	Cre-GR fusion protein with IV2 intron	4308	2061	AATG (J6)	GCTT (J9)	BsaI	MoClo Level 0 Reference/Midi Preps	Bacteriophage P1, Rattus norvegicus
	pMC-6-FLPe-9	Spec	FLPe recombinase (tomato optimized)	3456	1299	AATG (J6)	GCTT (J9)	BsaI	No	Saccharomyces cerevisiae
	pMC-6-PhiC31-9	Spec	PhiC31 recombinase (tomato optimized)	4086	1839	AATG (J6)	GCTT (J9)	BsaI	No	Bacteriophage φC31
	pMC-6-R-9	Spec	R recombinase (tomato optimized)	3741	1494	AATG (J6)	GCTT (J9)	BsaI	No	Zygosaccharomyces rouxii
	pMC-6-Integrase4-9	Spec	Integrase4 (tomato optimized)	3708	1461	AATG (J6)	GCTT (J9)	BsaI	No	Streptococcus equi
	pMC-6-Integrase13-9	Spec	Integrase13 (tomato optimized)	3699	1452	AATG (J6)	GCTT (J9)	BsaI	No	Bacillus cytotoxicus
	pMC-6-CinH-9	Spec	CinH recombinase (tomato optimized)	2838	591	AATG (J6)	GCTT (J9)	BsaI	No	Acinetobacter calcoaceticus
	pMC-6-Bxb1-9	Spec	Bxb1 recombinase (tomato optimized)	3774	1527	AATG (J6)	GCTT (J9)	BsaI	No	Mycobacterium smegmatis
Reporters	pMC-6-AmCyan-9	Spec	AmCyan	2937	694	AATG (J6)	GCTT (J9)	BsaI	MoClo Level 0 Reference/Midi Preps	Anemonia majano
	pMC-6-Cycle3GFP-9	Spec	Cycle3 GFP, v2	2968	717	AATG (J6)	GCTT (J9)	BsaI	No	Aequorea victoria
	pMC-6-EGFP-9	Spec	EGFP	2968	717	AATG (J6)	GCTT (J9)	BsaI	MoClo Level 0 Reference/Midi Preps	Aequorea victoria
	pMC-6-StayGold-9	Spec	StayGold GFP	2902	654	AATG (J6)	GCTT (J9)	BsaI		Cytaeis uchidae
	pMC-6-DsRed2-9	Spec	Maize codon-optimized DsRed2	2926	675	AATG (J6)	GCTT (J9)	BsaI	MoClo Level 0 Reference/Midi Preps	Discosoma sp.
	pMC-6-ELuc-9	Spec	Emerald/Enhanced Click Beetle Luciferase (ELuc) (tomato codon-optimized)	3876	1629	AATG (J6)	GCTT (J9)	BsaI	MoClo Level 0 Reference/Midi Preps	Pyrearinus termitilluminans
	pMC-6-FLuc-9	Spec	Firefly luciferase (optimized and domesticated)	3901	1800	AATG (J6)	GCTT (J9)	BsaI	MoClo Level 0 Reference/Midi Preps	Photinus pyralis
	pMC-6-RedFLuc-9	Spec	RedF Luciferase (tomato codon-optimized)	3894	1647	AATG (J6)	GCTT (J9)	BsaI	MoClo Level 0 Reference/Midi Preps	Luciola italica
	pMC-6-RLuc-9	Spec	Renilla luciferase (tomato codon-optimized)	3183	936	AATG (J6)	GCTT (J9)	BsaI	MoClo Level 0 Reference/Midi Preps	Renilla reniformis
	pMC-6-Ruby-9	Spec	Ruby reporter tricistronic CDS	6205	3962	AATG (J6)	GCTT (J9)	BsaI	MoClo Level 0 Reference/Midi Preps	Beta vulgaris, Mirabilis jalapa, Porcine teschovirus-1
Selectable markers	pMC-6-GFP-P2A-NptII-9	Spec	Bicistronic EGFP-P2A-NptII CDS	3826	1583	AATG (J6)	GCTT (J9)	BsaI	MoClo Level 0 Reference/Midi Preps	Aequorea victoria, Porcine teschovirus-1, Escherichia coli
	pMC-6-AmCyan-P2A-NptII-9	Spec	Bicistronic AmCyan-P2A-NptII CDS	3796	1548	AATG (J6)	GCTT (J9)	BsaI	MoClo Level 0 Reference/Midi Preps	Anemonia majano, Porcine teschovirus-1, Escherichia coli
	pMC-6-HptII-9	Spec	Hygromycin phosphotransferase (HptII)	3274	1026	AATG (J6)	GCTT (J9)	BsaI	MoClo Level 0 Reference/Midi Preps	Streptomyces hygroscopicus
	pMC-6-NptII-9	Spec	Neomycin phosphotransferase (NptII)	3050	807	AATG (J6)	GCTT (J9)	BsaI	MoClo Level 0 Reference/Midi Preps	Escherichia coli
Developmental Regulators	pMC-6-AtPLT5-9	Spec	AtPLT5	3925	1677	AATG (J6)	GCTT (J9)	BsaI	No	Arabidopsis thaliana
	pMC-6-IPT-9	Spec	IPT	2970	723	AATG (J6)	GCTT (J9)	BsaI	MoClo Level 0 Reference/Midi Preps	Agrobacterium tumefaciens
	pMC-6-TaGRF-GIF-9	Spec	TaGRF-GIF chimeric protein CDS	4158	1915	AATG (J6)	GCTT (J9)	BsaI	MoClo Level 0 Reference/Midi Preps	Triticum aestivum
	pMC-6-ZmBbm-9	Spec	ZmBbm	4381	2130	AATG (J6)	GCTT (J9)	BsaI	MoClo Level 0 Reference/Midi Preps	Zea mays
	pMC-6-ZmWus2-9	Spec	ZmWus2	3157	906	AATG (J6)	GCTT (J9)	BsaI	MoClo Level 0 Reference/Midi Preps	Zea mays
Fungal Luciferase	pMC-6-AsNPGA-9	Spec	FBP: AsNPGA (luciferin synthesis)	3289	1038	AATG (J6)	GCTT (J9)	BsaI	MoClo Level 0 Reference/Midi Preps	Aspergillus nidulans
	pMC-6-NnCPH-9	Spec	FBP: NnCPH (luciferin recycling)	3118	864	AATG (J6)	GCTT (J9)	BsaI	MoClo Level 0 Reference/Midi Preps	Neonothopanus nambi
	pMC-6-NnH3H-9	Spec	FBP: NnH3H (luciferin synthesis)	3517	1266	AATG (J6)	GCTT (J9)	BsaI	MoClo Level 0 Reference/Midi Preps	Neonothopanus nambi
	pMC-6-NnHISPS-9	Spec	FBP: NnHISPS (luciferin synthesis)	7345	5094	AATG (J6)	GCTT (J9)	BsaI	No	Neonothopanus nambi
	pMC-6-NnLuz-9	Spec	FBP: Luz (luciferase)	3052	801	AATG (J6)	GCTT (J9)	BsaI	No	Neonothopanus nambi
	pMC-6-HpaB-9	Spec	FBP: HpaB (caffeic acid biosynthesis)	3817	1569	AATG (J6)	GCTT (J9)	BsaI	No	Escherichia coli
	pMC-6-HpaC-9	Spec	FBP: HpaC (caffeic acid biosynthesis)	2767	519	AATG (J6)	GCTT (J9)	BsaI	No	Escherichia coli
	pMC-6-RcTAL-9	Spec	FBP: RcTAL (caffeic acid biosynthesis)	3850	1602	AATG (J6)	GCTT (J9)	BsaI	No	Rhodobacter capsulatus
Terminators	pMC-9-35S-11	Spec	35S terminator	2442	191	GCTT (J9)	CGCT (J11)	BsaI	MoClo Level 0 Reference/Midi Preps	Cauliflower mosaic virus
	pMC-9-AtHSP-11	Spec	AtHSP terminator	2501	250	GCTT (J9)	CGCT (J11)	BsaI	MoClo Level 0 Reference/Midi Preps	Arabidopsis thaliana
	pMC-9-NbAct3-11	Spec	NbAct3 terminator	3295	1044	GCTT (J9)	CGCT (J11)	BsaI	No	Nicotiana benthamiana
	pMC-9-NbHSP-11	Spec	NbHSP terminator	2698	447	GCTT (J9)	CGCT (J11)	BsaI	No	Nicotiana benthamiana
	pMC-9-NtEU-11	Spec	NtEU terminator	2737	486	GCTT (J9)	CGCT (J11)	BsaI	MoClo Level 0 Reference/Midi Preps	Nicotiana tabacum
	pMC-9-NtEf1a-11	Spec	NtEf1a terminator	2656	407	GCTT (J9)	CGCT (J11)	BsaI	MoClo Level 0 Reference/Midi Preps	Nicotiana tabacum
	pMC-9-OsAct2-11	Spec	OsAct2 terminator	2769	518	GCTT (J9)	CGCT (J11)	BsaI	MoClo Level 0 Reference/Midi Preps	Oryza sativa
	pMC-9-OsEf1a-11	Spec	OsEf1a terminator	2659	408	GCTT (J9)	CGCT (J11)	BsaI	MoClo Level 0 Reference/Midi Preps	Oryza sativa
	pMC-9-OsT28-11	Spec	OsT28 terminator	2861	610	GCTT (J9)	CGCT (J11)	BsaI	MoClo Level 0 Reference/Midi Preps	Oryza sativa
	pMC-9-OsUbi-11	Spec	OsUbi terminator	2650	399	GCTT (J9)	CGCT (J11)	BsaI	MoClo Level 0 Reference/Midi Preps	Oryza sativa
	pMC-9-PinII-11	Spec	PinII terminator	2786	535	GCTT (J9)	CGCT (J11)	BsaI	MoClo Level 0 Reference/Midi Preps	Solanum tuberosum
	pMC-9-RBCS-11	Spec	Pea RBCS E9 terminator	2557	306	GCTT (J9)	CGCT (J11)	BsaI	No	Pisum sativum
	pMC-9-SlEf1a-11	Spec	SlEf1a terminator	2651	400	GCTT (J9)	CGCT (J11)	BsaI	MoClo Level 0 Reference/Midi Preps	Solanum lycopersicum
	pMC-9-SlRPS5A1-11	Spec	SlRPS5A1 terminator	2987	738	GCTT (J9)	CGCT (J11)	BsaI	MoClo Level 0 Reference/Midi Preps	Solanum lycopersicum
	pMC-9-SlUbi-11	Spec	SlUbi terminator	2552	303	GCTT (J9)	CGCT (J11)	BsaI	MoClo Level 0 Reference/Midi Preps	Solanum lycopersicum
	pMC-9-StUbi-11	Spec	StUbi terminator	2885	636	GCTT (J9)	CGCT (J11)	BsaI	No	Solanum tuberosum
	pMC-9-ZmEf1a-11	Spec	ZmEf1a terminator	2747	496	GCTT (J9)	CGCT (J11)	BsaI	MoClo Level 0 Reference/Midi Preps	Zea mays
	pMC-9-ZmIn2-11	Spec	Maize In2-1 (Saf1 locus) terminator	2762	511	GCTT (J9)	CGCT (J11)	BsaI	MoClo Level 0 Reference/Midi Preps	Zea mays
	pMC-9-ZmUbi-11	Spec	ZmUbi terminator	3196	945	GCTT (J9)	CGCT (J11)	BsaI	MoClo Level 0 Reference/Midi Preps	Zea mays
Editing reagents	pMC-6-AtSpCas9-9	Spec	AtSpCas9	6388	4137	AATG (J6)	GCTT (J9)	BsaI		Streptococcus pyogenes
	pMC-1-AtU6-Y	Spec	AtU6 promoter for sgRNA assembly	2692	449	GGAG (J1)	GATT (Y)	BsaI	No	Arabidopsis thaliana
	pMC-1-OsU6-X	Spec	OsU6 promoter for sgRNA assembly	2489	246	GGAG (J1)	TTGT (X)	BsaI	No	Oryza sativa
	pMC-Z-SpCas9-gRNA-repeat-polyT-11	Spec	gRNA repeat for U6 sgRNA assembly	2330	87	GTTT (Z)	CGCT (J11)	BsaI	No	Synthetic
